# Use of a Sibling Subtraction Method (SSM) for Identifying Causal Mutations in *C. elegans* by Whole-Genome Sequencing

**DOI:** 10.1101/166355

**Authors:** Braveen B. Joseph, Nicolas A. Blouin, David S. Fay

**Author notes:** Department of Molecular Biology, College of Agriculture and Natural Resources, University of Wyoming, Laramie, WY 82071. University of Wyoming INBRE Bioinformatics Core (Nicolas A. Blouin).

## Abstract

Whole-genome sequencing (WGS) has become an indispensible tool for identifying causal mutations obtained from genetic screens. To reduce the number of causal mutation candidates typically uncovered by WGS, *C. elegans* researchers have developed several strategies. One involves crossing N2-background mutants to the polymorphic strain CB4856, which can be used to simultaneously identify mutant-strain variants and obtain high-density mapping information. This approach, however, is not well suited for uncovering mutations in complex genetic backgrounds, and CB4856 polymorphisms can alter phenotypes. Several other approaches make use of DNA variants introduced by mutagenesis. This information is used to implicate genomic regions with high densities of DNA lesions that persist after mutant backcrossing, but these methods provide lower mapping resolution than use of CB4856. To identify suppressor mutations using WGS, we developed a new approach termed the Sibling Subtraction Method (SSM). This method works by eliminating variants present in both mutants and their non-mutant siblings, thus greatly reducing the number of candidates. We used this method here with two members of the *C. elegans* NimA-related kinase family, *nekl-2* and *nekl-3*. Combining weak aphenotypic alleles of *nekl-2* and *nekl-3* leads to penetrant molting defects and larval arrest. We isolated ~50 suppressors of *nekl-2; nekl-3* synthetic lethality using F1-clonal screening methods and a toxin-based counter-selection strategy. When applied to five of the identified suppressors, SSM led to only one to four suppressor candidates per strain. Thus SSM is a powerful approach for identifying causal mutations in any genetic background and provides an alternative to current methods.
