## Supplementary Materials for "Use of a Sibling Subtraction Method (SSM) for Identifying Causal Mutations in *C. elegans* by Whole-Genome Sequencing"

### Sheet: WY1208
Strandard workflow (Mutant 100%, NMSC 0%)
# Chromo	Position	Reference	Change	Change type	Quality	Mutant Reads	NMSC Reads	Comments (Manual Filtering)	Gene ID	Gene name	Bio type	Trancript ID	Exon ID	Exon Rank	Effect	old AA/new AA	Old codon/New codon	Codon Num(CDS)	Codon Degeneracy	CDS size
X	85345	A	C	SNP	68.97	9 (100%)	5 (100%)	False positive - Low quality reads in NMSC. Not called as a variant in NMSC. Thus, failed to subtract.	Y73B3A.3	Y73B3A.3	protein coding	Y73B3A.3	exon_X_85168_85346	11	NON SYNONYMOUS CODING	L/R	cTg/cGg	489	0	1968
X	8685487	C	T	SNP	1088.22	37 (100%)	1,23 (4%)	False positive - One mutant read. Not called as a variant in NMSC. Thus, failed to subtract.	K09E2.1	K09E2.1	protein coding	K09E2.1	exon_X_8685466_8685562	12	NON SYNONYMOUS CODING	A/V	gCg/gTg	821	0	2748
X	9861515	G	T	SNP	822.38	27 (100%)	13 (100%) & 1 Deletion Read	False positive - Failed to call the variant in NMSC. Presence of deletion read may be factor.	R07B1.3	scav-5	protein coding	R07B1.3	exon_X_9861372_9861677	12	NON SYNONYMOUS CODING	S/I	aGt/aTt	512	0	1611
X	9973751	G	A	SNP	667.12	24 (100%)	15 (0%)	True positive - ZC506.4	ZC506.4	mgl-1	protein coding	ZC506.4a	exon_X_9973741_9973776	3	NON SYNONYMOUS CODING	P/L	cCa/cTa	74	0	3000
X	11301790	G	A	SNP	800.46	27 (100%)	32 (0%)	True positive - F08G12.3	F08G12.3	F08G12.3	protein coding	F08G12.3	exon_X_11301769_11302260	5	NON SYNONYMOUS CODING	D/N	Gat/Aat	404	0	1269
X	12127262	G	A	SNP	789.12	26 (100%)	36 (0%)	True positive - T01H10.7	T01H10.7	lgc-18	protein coding	T01H10.7	NA	NA	SPLICE SITE ACCEPTOR	NA	NA	NA	NA	NA
X	13692151	G	A	SNP	498.34	16 (100%)	17 (0%)	True positive - C04A11.4	C04A11.4	adm-2	protein coding	C04A11.4	exon_X_13692095_13692267	10	STOP GAINED	W/*	tgG/tgA	494	0	2859
For Mutant Reads, the leftmost number indicates number of reads that were variant. Numbers followed by a comma indicate the number of reads that were wild type. Numbers in parentheses indicate the percentage of variant reads.
For Non Mutant Sibling Comparator (NMSC) Reads, the leftmost number indicates number of reads that were wild type. Numbers followed by a comma indicate the number of reads that were variant. Numbers in parentheses indicate the percentage of wild-type reads.

### Sheet: WY1209
Standard Workflow (Mutant 100%, NMSC 0%)
# Chromo	Position	Reference	Change	Change type	Quality	Mutant Reads	NMSC Reads	Comments (Manual Filtering)	Gene ID	Gene name	Bio type	Trancript ID	Exon ID	Exon Rank	Effect	old AA/new AA	Old codon/New codon	Codon Num(CDS)	Codon Degeneracy	CDS size
II	435223	C	T	SNP	941.88	29 (100%)	18 (0%)	False positive - Pseudogene	C24H12.12	C24H12.12	protein coding	C24H12.12	exon_II_435156_435251	2	NON SYNONYMOUS CODING	G/E	gGa/gAa	45	0	486
II	1320072	C	T	SNP	990.79	38 (100%)	19 (100%)	True positive - F56D12.6	F56D12.6	F56D12.6	protein coding	F56D12.6b	exon_II_1320033_1320092	12	STOP GAINED	Q/*	Cag/Tag	904	0	2856
II	1320072	C	T					True positive - (Isoform of F56D12.6)	F56D12.6	F56D12.6	protein coding	F56D12.6a	exon_II_1320033_1320092	13	STOP GAINED	Q/*	Cag/Tag	921	0	2907
II	1999220	C	T	SNP	990.97	30 (100%)	28 (0%)	True positive - C40D2.1	C40D2.1	math-19	protein coding	C40D2.1	exon_II_1999057_1999355	2	STOP GAINED	Q/*	Caa/Taa	91	0	627
II	2257269	C	T	SNP	701.4	21 (100%)	1,29 (3%)	False positive - One mutant read. Not called as a variant in NMSC. Thus, failed to subtract.	K09F6.3	K09F6.3	protein coding	K09F6.3	exon_II_2256311_2258649	1	NON SYNONYMOUS CODING	S/F	tCc/tTc	320	0	4083
II	2903196	*	#NAME?	DEL	72.76	5 Deletion Reads (100%)	4 Deletion Reads (100%)	False positive - Low quality reads in NMSC. Not called as a variant in NMSC. Thus, failed to subtract.	Y110A2AM.1	Y110A2AM.1	protein coding	Y110A2AM.1	exon_II_2902966_2904005	1	FRAME SHIFT: Y110A2AM.1					957
IV	7592911	G	A	SNP	46.76	5 (100%)	3 (100%)	False positive - Low quality and low number of reads in NMSC. Not called as a variant in NMSC. Thus, failed to subtract.	Y2C2A.1	tag-80	protein coding	Y2C2A.1	exon_IV_7590662_7596463	2	NON SYNONYMOUS CODING	V/I	Gtt/Att	773	0	14703
IV	7596416	A	T	SNP	106.77	11 (100%)	5 (100%)	False positive - Low quality and low number of reads in NMSC	Y2C2A.1	tag-80	protein coding	Y2C2A.1	exon_IV_7590662_7596463	2	NON SYNONYMOUS CODING	Y/F	tAt/tTt	1941	0	14703
IV	11226249	A	C	SNP	194.02	6 (100%)	2 (100%)	False positive - Low number of reads in NMSC. Not called as a variant in NMSC. Thus, failed to subtract.	C29F4.1	col-125	protein coding	C29F4.1	exon_IV_11225645_11226497	2	NON SYNONYMOUS CODING	Q/P	cAa/cCa	229	0	900
X	2297958	*	#NAME?	DEL	466.39	7 Deletion Reads (100%)	4 Deletion Reads (100%)	False positive - Low number of reads in NMSC. Not called as a variant in NMSC. Thus, failed to subtract.	T10H10.2	T10H10.2	protein coding	T10H10.2	exon_X_2297717_2298186	11	STOP LOST	*/?	tga/t	575	1	1725
Alternative Workflow (Mutant 100%, NMSC 0%)
# Chromo	Position	Reference	Change	Change type	Quality	Mutant Reads	NMSC Reads	Comments (Manual Filtering)	Gene ID	Gene name	Bio type	Trancript ID	Exon ID	Exon Rank	Effect	old AA/new AA	Old codon/New codon	Codon Num(CDS)	Codon Degeneracy	CDS size
II	435223	C	T	SNP	NA	29 (1NANA%)	18 (0%)	False positive - Pseudogene	C24H12.12	C24H12.12	protein coding	C24H12.12	exon_II_435156_435251	2	NON SYNONYMOUS CODING	G/E	gGa/gAa	45	0	486
II	1320072	C	T	SNP	NA	38 (100%)	19 (100%)	True positive - F56D12.6	F56D12.6	F56D12.6	protein coding	F56D12.6b	exon_II_1320033_1320092	12	STOP GAINED	Q/*	Cag/Tag	904	0	2856
II	1320072	C	T	SNP	NA			True positive - (Isoform of F56D12.6)	F56D12.6	F56D12.6	protein coding	F56D12.6a	exon_II_1320033_1320092	13	STOP GAINED	Q/*	Cag/Tag	921	0	2907
II	1999220	C	T	SNP	NA	30 (100%)	28 (0%)	True positive - C40D2.1	C40D2.1	math-19	protein coding	C40D2.1	exon_II_1999057_1999355	2	STOP GAINED	Q/*	Caa/Taa	91	0	627
III	9341383	T	C	SNP	NA	37 (100%)	18 (100%)	False positive - Reason Unknown	K04H4.1	emb-9	protein coding	K04H4.1a	exon_III_9341357_9342211	6	NON SYNONYMOUS CODING	R/G	Aga/Gga	582	1	5280
IV	11226249	A	C	SNP	NA	6 (100%)	2 (100%)	False positive - Low number of reads in NMSC. Not called as a variant in NMSC. Thus, failed to subtract.	C29F4.1	col-125	protein coding	C29F4.1	exon_IV_11225645_11226497	2	NON SYNONYMOUS CODING	Q/P	cAa/cCa	229	0	900
V	2485752	G	A	SNP	NA	17 (100%)	4 (100%)	False positive - Low quality reads in NMSC. Not called as a variant in NMSC. Thus, failed to subtract.	C01B4.9	C01B4.9	protein coding	C01B4.9	exon_V_2485578_2486231	3	NON SYNONYMOUS CODING	R/C	Cgt/Tgt	259	0	1716
V	6175116	T	G	SNP	NA	5 (100%)	3 (100%)	False positive - Low quality and low number of reads in NMSC. Not called as a variant in NMSC. Thus, failed to subtract.	W06H8.8	ttn-1	protein coding	W06H8.8g	exon_V_6171490_6183706	27	NON SYNONYMOUS CODING	K/Q	Aag/Cag	7335	0	55689
V	6175116	T	G					False positive - (Isoform of W06H8.8)	W06H8.8	ttn-1	protein coding	W06H8.8e.1	exon_V_6171490_6183706	27	NON SYNONYMOUS CODING	K/Q	Aag/Cag	7335	0	55605
V	6175116	T	G					False positive - (Isoform of W06H8.8)	W06H8.8	ttn-1	protein coding	W06H8.8e.2	exon_V_6171490_6183706	27	NON SYNONYMOUS CODING	K/Q	Aag/Cag	7335	0	55605
V	6175116	T	G					False positive - (Isoform of W06H8.8)	W06H8.8	ttn-1	protein coding	W06H8.8d	exon_V_6171490_6180836	28	NON SYNONYMOUS CODING	K/Q	Aag/Cag	7315	0	31737
V	6175116	T	G					False positive - (Isoform of W06H8.8)	W06H8.8	ttn-1	protein coding	W06H8.8f	exon_V_6171490_6183706	27	NON SYNONYMOUS CODING	K/Q	Aag/Cag	7335	0	55560
V	6175124	C	T	SNP	NA	9 (100%)	2 (100%)	False positive - Low number of reads in NMSC. Not called as a variant in NMSC. Thus, failed to subtract.	W06H8.8	ttn-1	protein coding	W06H8.8g	exon_V_6171490_6183706	27	NON SYNONYMOUS CODING	R/K	aGa/aAa	7332	0	55689
V	6175124	C	T					False positive - (Isoform of W06H8.8)	W06H8.8	ttn-1	protein coding	W06H8.8e.1	exon_V_6171490_6183706	27	NON SYNONYMOUS CODING	R/K	aGa/aAa	7332	0	55605
V	6175124	C	T					False positive - (Isoform of W06H8.8)	W06H8.8	ttn-1	protein coding	W06H8.8e.2	exon_V_6171490_6183706	27	NON SYNONYMOUS CODING	R/K	aGa/aAa	7332	0	55605
V	6175124	C	T					False positive - (Isoform of W06H8.8)	W06H8.8	ttn-1	protein coding	W06H8.8d	exon_V_6171490_6180836	28	NON SYNONYMOUS CODING	R/K	aGa/aAa	7312	0	31737
V	6175124	C	T					False positive - (Isoform of W06H8.8)	W06H8.8	ttn-1	protein coding	W06H8.8f	exon_V_6171490_6183706	27	NON SYNONYMOUS CODING	R/K	aGa/aAa	7332	0	55560
X	85332	T	A	SNP	NA	4 (100%)	5 (100%)	False positive - Low quality and low number of reads in NMSC. Not called as a variant in NMSC. Thus, failed to subtract.	Y73B3A.3	Y73B3A.3	protein coding	Y73B3A.3	exon_X_85168_85346	11	NON SYNONYMOUS CODING	E/D	gaA/gaT	493	1	1968
Alternative Workflow (Mutant >= 90%, NMSC 0%)
# Chromo	Position	Reference	Change	Change type	Quality	Mutant Reads	NMSC Reads	Comments (Manual Filtering)	Gene ID	Gene name	Bio type	Trancript ID	Exon ID	Exon Rank	Effect	old AA/new AA	Old codon/New codon	Codon Num(CDS)	Codon Degeneracy	CDS size
II	435223	C	T	SNP	NA	29 (100%)	18 (0%)	False positive - Pseudogene	C24H12.12	C24H12.12	protein coding	C24H12.12	exon_II_435156_435251	2	NON SYNONYMOUS CODING	G/E	gGa/gAa	45	0	486
II	1320072	C	T	SNP	NA	38 (100%)	19 (100%)	True positive - F56D12.6	F56D12.6	F56D12.6	protein coding	F56D12.6b	exon_II_1320033_1320092	12	STOP GAINED	Q/*	Cag/Tag	904	0	2856
II	1320072	C	T	SNP	NA			True positive - (Isoform of F56D12.6)	F56D12.6	F56D12.6	protein coding	F56D12.6a	exon_II_1320033_1320092	13	STOP GAINED	Q/*	Cag/Tag	921	0	2907
II	1999220	C	T	SNP	NA	30 (100%)	28 (0%)	True positive - C40D2.1	C40D2.1	math-19	protein coding	C40D2.1	exon_II_1999057_1999355	2	STOP GAINED	Q/*	Caa/Taa	91	0	627
III	9341383	T	C	SNP	NA	37 (100%)	18 (100%)	False positive - Reason Unknown	K04H4.1	emb-9	protein coding	K04H4.1a	exon_III_9341357_9342211	6	NON SYNONYMOUS CODING	R/G	Aga/Gga	582	1	5280
IV	11226249	A	C	SNP	NA	6 (100%)	2 (100%)	False positive - Low number of reads in NMSC. Not called as a variant in NMSC. Thus, failed to subtract.	C29F4.1	col-125	protein coding	C29F4.1	exon_IV_11225645_11226497	2	NON SYNONYMOUS CODING	Q/P	cAa/cCa	229	0	900
V	2485752	G	A	SNP	NA	17 (100%)	4 (100%)	False positive - Low quality reads in NMSC. Not called as a variant in NMSC. Thus, failed to subtract.	C01B4.9	C01B4.9	protein coding	C01B4.9	exon_V_2485578_2486231	3	NON SYNONYMOUS CODING	R/C	Cgt/Tgt	259	0	1716
V	6175116	T	G	SNP	NA	5 (100%)	3 (100%)	False positive - Low quality and low number of reads in NMSC. Not called as a variant in NMSC. Thus, failed to subtract.	W06H8.8	ttn-1	protein coding	W06H8.8g	exon_V_6171490_6183706	27	NON SYNONYMOUS CODING	K/Q	Aag/Cag	7335	0	55689
V	6175116	T	G					False positive - (Isoform of W06H8.8)	W06H8.8	ttn-1	protein coding	W06H8.8e.1	exon_V_6171490_6183706	27	NON SYNONYMOUS CODING	K/Q	Aag/Cag	7335	0	55605
V	6175116	T	G					False positive - (Isoform of W06H8.8)	W06H8.8	ttn-1	protein coding	W06H8.8e.2	exon_V_6171490_6183706	27	NON SYNONYMOUS CODING	K/Q	Aag/Cag	7335	0	55605
V	6175116	T	G					False positive - (Isoform of W06H8.8)	W06H8.8	ttn-1	protein coding	W06H8.8d	exon_V_6171490_6180836	28	NON SYNONYMOUS CODING	K/Q	Aag/Cag	7315	0	31737
V	6175116	T	G					False positive - (Isoform of W06H8.8)	W06H8.8	ttn-1	protein coding	W06H8.8f	exon_V_6171490_6183706	27	NON SYNONYMOUS CODING	K/Q	Aag/Cag	7335	0	55560
V	6175124	C	T	SNP	NA	9 (100%)	2 (100%)	False positive - Low number of reads in NMSC. Not called as a variant in NMSC. Thus, failed to subtract.	W06H8.8	ttn-1	protein coding	W06H8.8g	exon_V_6171490_6183706	27	NON SYNONYMOUS CODING	R/K	aGa/aAa	7332	0	55689
V	6175124	C	T					False positive - (Isoform of W06H8.8)	W06H8.8	ttn-1	protein coding	W06H8.8e.1	exon_V_6171490_6183706	27	NON SYNONYMOUS CODING	R/K	aGa/aAa	7332	0	55605
V	6175124	C	T					False positive - (Isoform of W06H8.8)	W06H8.8	ttn-1	protein coding	W06H8.8e.2	exon_V_6171490_6183706	27	NON SYNONYMOUS CODING	R/K	aGa/aAa	7332	0	55605
V	6175124	C	T					False positive - (Isoform of W06H8.8)	W06H8.8	ttn-1	protein coding	W06H8.8d	exon_V_6171490_6180836	28	NON SYNONYMOUS CODING	R/K	aGa/aAa	7312	0	31737
V	6175124	C	T					False positive - (Isoform of W06H8.8)	W06H8.8	ttn-1	protein coding	W06H8.8f	exon_V_6171490_6183706	27	NON SYNONYMOUS CODING	R/K	aGa/aAa	7332	0	55560
X	85332	T	A	SNP	NA	4 (100%)	5 (100%)	False positive - Low quality and low number of reads in NMSC. Not called as a variant in NMSC. Thus, failed to subtract.	Y73B3A.3	Y73B3A.3	protein coding	Y73B3A.3	exon_X_85168_85346	11	NON SYNONYMOUS CODING	E/D	gaA/gaT	493	1	1968
Alternative Workflow (Mutant 100%, NMSC ≤10%)
# Chromo	Position	Reference	Change	Change type	Quality	Mutant Reads	NMSC Reads	Comments (Manual Filtering)	Gene ID	Gene name	Bio type	Trancript ID	Exon ID	Exon Rank	Effect	old AA/new AA	Old codon/New codon	Codon Num(CDS)	Codon Degeneracy	CDS size
II	435223	C	T	SNP	NA	29 (100%)	18 (0%)	False positive - Pseudogene	C24H12.12	C24H12.12	protein coding	C24H12.12	exon_II_435156_435251	2	NON SYNONYMOUS CODING	G/E	gGa/gAa	45	0	486
II	1320072	C	T	SNP	NA	38 (100%)	19 (100%)	True positive - F56D12.6	F56D12.6	F56D12.6	protein coding	F56D12.6b	exon_II_1320033_1320092	12	STOP GAINED	Q/*	Cag/Tag	904	0	2856
II	1320072	C	T					True positive - (Isoform of F56D12.6)	F56D12.6	F56D12.6	protein coding	F56D12.6a	exon_II_1320033_1320092	13	STOP GAINED	Q/*	Cag/Tag	921	0	2907
II	1999220	C	T	SNP	NA	30 (100%)	28 (0%)	True positive - C40D2.1	C40D2.1	math-19	protein coding	C40D2.1	exon_II_1999057_1999355	2	STOP GAINED	Q/*	Caa/Taa	91	0	627
II	2257269	C	T	SNP	NA	21 (100%)	1,29 (3%)	True Positive - K09F6.3	K09F6.3	K09F6.3	protein coding	K09F6.3	exon_II_2256311_2258649	1	NON SYNONYMOUS CODING	S/F	tCc/tTc	320	0	4083
III	9341383	T	C	SNP	NA	37 (100%)	18 (100%)	False positive - Reason Unknown	K04H4.1	emb-9	protein coding	K04H4.1a	exon_III_9341357_9342211	6	NON SYNONYMOUS CODING	R/G	Aga/Gga	582	1	5280
IV	11226249	A	C	SNP	NA	6 (100%)	2 (100%)	False positive - Low number of reads in NMSC. Not called as a variant in NMSC. Thus, failed to subtract.	C29F4.1	col-125	protein coding	C29F4.1	exon_IV_11225645_11226497	2	NON SYNONYMOUS CODING	Q/P	cAa/cCa	229	0	900
V	2485752	G	A	SNP	NA	17 (100%)	4 (100%)	False positive - Low quality reads in NMSC. Not called as a variant in NMSC. Thus, failed to subtract.	C01B4.9	C01B4.9	protein coding	C01B4.9	exon_V_2485578_2486231	3	NON SYNONYMOUS CODING	R/C	Cgt/Tgt	259	0	1716
V	6175116	T	G	SNP	NA	5 (100%)	3 (100%)	False positive - Low quality and low number of reads in NMSC. Not called as a variant in NMSC. Thus, failed to subtract.	W06H8.8	ttn-1	protein coding	W06H8.8g	exon_V_6171490_6183706	27	NON SYNONYMOUS CODING	K/Q	Aag/Cag	7335	0	55689
V	6175116	T	G	SNP	NA			False positive - (Isoform of W06H8.8)	W06H8.8	ttn-1	protein coding	W06H8.8e.1	exon_V_6171490_6183706	27	NON SYNONYMOUS CODING	K/Q	Aag/Cag	7335	0	55605
V	6175116	T	G	SNP	NA			False positive - (Isoform of W06H8.8)	W06H8.8	ttn-1	protein coding	W06H8.8e.2	exon_V_6171490_6183706	27	NON SYNONYMOUS CODING	K/Q	Aag/Cag	7335	0	55605
V	6175116	T	G	SNP	NA			False positive - (Isoform of W06H8.8)	W06H8.8	ttn-1	protein coding	W06H8.8d	exon_V_6171490_6180836	28	NON SYNONYMOUS CODING	K/Q	Aag/Cag	7315	0	31737
V	6175116	T	G	SNP	NA			False positive - (Isoform of W06H8.8)	W06H8.8	ttn-1	protein coding	W06H8.8f	exon_V_6171490_6183706	27	NON SYNONYMOUS CODING	K/Q	Aag/Cag	7335	0	55560
V	6175124	C	T	SNP	NA	9 (100%)	2 (100%)	False positive - Low number of reads in NMSC. Not called as a variant in NMSC. Thus, failed to subtract.	W06H8.8	ttn-1	protein coding	W06H8.8g	exon_V_6171490_6183706	27	NON SYNONYMOUS CODING	R/K	aGa/aAa	7332	0	55689
V	6175124	C	T	SNP	NA			False positive - (Isoform of W06H8.8)	W06H8.8	ttn-1	protein coding	W06H8.8e.1	exon_V_6171490_6183706	27	NON SYNONYMOUS CODING	R/K	aGa/aAa	7332	0	55605
V	6175124	C	T	SNP	NA			False positive - (Isoform of W06H8.8)	W06H8.8	ttn-1	protein coding	W06H8.8e.2	exon_V_6171490_6183706	27	NON SYNONYMOUS CODING	R/K	aGa/aAa	7332	0	55605
V	6175124	C	T	SNP	NA			False positive - (Isoform of W06H8.8)	W06H8.8	ttn-1	protein coding	W06H8.8d	exon_V_6171490_6180836	28	NON SYNONYMOUS CODING	R/K	aGa/aAa	7312	0	31737
V	6175124	C	T	SNP	NA			False positive - (Isoform of W06H8.8)	W06H8.8	ttn-1	protein coding	W06H8.8f	exon_V_6171490_6183706	27	NON SYNONYMOUS CODING	R/K	aGa/aAa	7332	0	55560
X	85332	T	A	SNP	NA	4 (100%)	5 (100%)	False positive - Low quality and low number of reads in NMSC. Not called as a variant in NMSC. Thus, failed to subtract.	Y73B3A.3	Y73B3A.3	protein coding	Y73B3A.3	exon_X_85168_85346	11	NON SYNONYMOUS CODING	E/D	gaA/gaT	493	1	1968
Alternative Workflow (Mutant ≥90%, NMSC ≤10%)
# Chromo	Position	Reference	Change	Change type	Quality	Mutant Reads	NMSC Reads	Comments (Manual Filtering)	Gene ID	Gene name	Bio type	Trancript ID	Exon ID	Exon Rank	Effect	old AA/new AA	Old codon/New codon	Codon Num(CDS)	Codon Degeneracy	CDS size
II	435223	C	T	SNP	NA	29 (100%)	18 (0%)	False positive - Pseudogene	C24H12.12	C24H12.12	protein coding	C24H12.12	exon_II_435156_435251	2	NON SYNONYMOUS CODING	G/E	gGa/gAa	45	0	486
II	1320072	C	T	SNP	NA	38 (100%)	19 (100%)	True positive - F56D12.6	F56D12.6	F56D12.6	protein coding	F56D12.6b	exon_II_1320033_1320092	12	STOP GAINED	Q/*	Cag/Tag	904	0	2856
II	1320072	C	T					True positive - (Isoform of F56D12.6)	F56D12.6	F56D12.6	protein coding	F56D12.6a	exon_II_1320033_1320092	13	STOP GAINED	Q/*	Cag/Tag	921	0	2907
II	1999220	C	T	SNP	NA	30 (100%)	28 (0%)	True positive - C40D2.1	C40D2.1	math-19	protein coding	C40D2.1	exon_II_1999057_1999355	2	STOP GAINED	Q/*	Caa/Taa	91	0	627
II	2257269	C	T	SNP	NA	21 (100%)	1,29 (3%)	True positive - K09F6.3	K09F6.3	K09F6.3	protein coding	K09F6.3	exon_II_2256311_2258649	1	NON SYNONYMOUS CODING	S/F	tCc/tTc	320	0	4083
III	9341383	T	C	SNP	NA	37 (100%)	18 (100%)	False positive - Reason Unknown	K04H4.1	emb-9	protein coding	K04H4.1a	exon_III_9341357_9342211	6	NON SYNONYMOUS CODING	R/G	Aga/Gga	582	1	5280
IV	11226249	A	C	SNP	NA	6 (100%)	2 (100%)	False positive - Low number of reads in NMSC. Not called as a variant in NMSC. Thus, failed to subtract.	C29F4.1	col-125	protein coding	C29F4.1	exon_IV_11225645_11226497	2	NON SYNONYMOUS CODING	Q/P	cAa/cCa	229	0	900
V	2485752	G	A	SNP	NA	17 (100%)	4 (100%)	False positive - Low quality reads in NMSC. Not called as a variant in NMSC. Thus, failed to subtract.	C01B4.9	C01B4.9	protein coding	C01B4.9	exon_V_2485578_2486231	3	NON SYNONYMOUS CODING	R/C	Cgt/Tgt	259	0	1716
V	6175116	T	G	SNP	NA	5 (100%)	3 (100%)	False positive - Low quality and low number of reads in NMSC. Not called as a variant in NMSC. Thus, failed to subtract.	W06H8.8	ttn-1	protein coding	W06H8.8g	exon_V_6171490_6183706	27	NON SYNONYMOUS CODING	K/Q	Aag/Cag	7335	0	55689
V	6175116	T	G					False positive - (Isoform of W06H8.8)	W06H8.8	ttn-1	protein coding	W06H8.8e.1	exon_V_6171490_6183706	27	NON SYNONYMOUS CODING	K/Q	Aag/Cag	7335	0	55605
V	6175116	T	G					False positive - (Isoform of W06H8.8)	W06H8.8	ttn-1	protein coding	W06H8.8e.2	exon_V_6171490_6183706	27	NON SYNONYMOUS CODING	K/Q	Aag/Cag	7335	0	55605
V	6175116	T	G					False positive - (Isoform of W06H8.8)	W06H8.8	ttn-1	protein coding	W06H8.8d	exon_V_6171490_6180836	28	NON SYNONYMOUS CODING	K/Q	Aag/Cag	7315	0	31737
V	6175116	T	G					False positive - (Isoform of W06H8.8)	W06H8.8	ttn-1	protein coding	W06H8.8f	exon_V_6171490_6183706	27	NON SYNONYMOUS CODING	K/Q	Aag/Cag	7335	0	55560
V	6175124	C	T	SNP	NA	9 (100%)	2 (100%)	False positive - Low number of reads in NMSC. Not called as a variant in NMSC. Thus, failed to subtract.	W06H8.8	ttn-1	protein coding	W06H8.8g	exon_V_6171490_6183706	27	NON SYNONYMOUS CODING	R/K	aGa/aAa	7332	0	55689
V	6175124	C	T	SNP	NA			False positive - (Isoform of W06H8.8)	W06H8.8	ttn-1	protein coding	W06H8.8e.1	exon_V_6171490_6183706	27	NON SYNONYMOUS CODING	R/K	aGa/aAa	7332	0	55605
V	6175124	C	T	SNP	NA			False positive - (Isoform of W06H8.8)	W06H8.8	ttn-1	protein coding	W06H8.8e.2	exon_V_6171490_6183706	27	NON SYNONYMOUS CODING	R/K	aGa/aAa	7332	0	55605
V	6175124	C	T	SNP	NA			False positive - (Isoform of W06H8.8)	W06H8.8	ttn-1	protein coding	W06H8.8d	exon_V_6171490_6180836	28	NON SYNONYMOUS CODING	R/K	aGa/aAa	7312	0	31737
V	6175124	C	T	SNP	NA			False positive - (Isoform of W06H8.8)	W06H8.8	ttn-1	protein coding	W06H8.8f	exon_V_6171490_6183706	27	NON SYNONYMOUS CODING	R/K	aGa/aAa	7332	0	55560
X	85332	T	A	SNP	NA	4 (100%)	5 (100%)	False positive - Low quality and low number of reads in NMSC. Not called as a variant in NMSC. Thus, failed to subtract.	Y73B3A.3	Y73B3A.3	protein coding	Y73B3A.3	exon_X_85168_85346	11	NON SYNONYMOUS CODING	E/D	gaA/gaT	493	1	1968
For Mutant Reads, the leftmost number indicates number of reads that were variant. Numbers followed by a comma indicate the number of reads that were wild type. Numbers in parentheses indicate the percentage of variant reads.
For Non Mutant Sibling Comparator (NMSC) Reads, the leftmost number indicates number of reads that were wild type. Numbers followed by a comma indicate the number of reads that were variant. Numbers in parentheses indicate the percentage of wild-type reads.
Isoforms are shaded in gray

### Sheet: WY1210
Standard Workflow (Mutant 100%, NMSC 0%)
# Chromo	Position	Reference	Change	Change type	Quality	Mutant Reads	NMSC Reads	Comments (Manual Filtering)	Gene ID	Gene name	Bio type	Trancript ID	Exon ID	Exon Rank	Effect	old AA/new AA	Old codon/New codon	Codon Num(CDS)	Codon Degeneracy	CDS size
II	7697420	C	T	SNP	515.66	19(100%)	26,2(93%) & 7 DEL Reads	False positive - Failed to call the variant in NMSC. Presence of Deletion reads may be the reason.	B0495.5	B0495.5	protein coding	B0495.5.2	exon_II_7696497_7697760	5	NON SYNONYMOUS CODING	G/E	gGa/gAa	274	0	2190
II	7697420	C	T	SNP	515.66			False positive - (Isoform of B0495.5)	B0495.5	B0495.5	protein coding	B0495.5.1	exon_II_7696497_7697760	5	NON SYNONYMOUS CODING	G/E	gGa/gAa	274	0	2190
X	8380665	C	T	SNP	451.83	13(100%)	3,21(88%)	False positive - Reason unknown	F41D9.1	tbc-18	protein coding	F41D9.1	exon_X_8380587_8380814	9	NON SYNONYMOUS CODING	R/W	Cgg/Tgg	410	1	2481
X	9772792	C	T	SNP	546.14	18(100%)	18(0%)	True positive - T09B9.4	T09B9.4	T09B9.4	protein coding	T09B9.4.2	exon_X_9772740_9772969	5	NON SYNONYMOUS CODING	M/I	atG/atA	399	0	1587
X	9772792	C	T					True positive - (Isoform of T09B9.4)	T09B9.4	T09B9.4	protein coding	T09B9.4.1	exon_X_9772740_9772969	5	NON SYNONYMOUS CODING	M/I	atG/atA	399	0	1587
X	10100259	C	T	SNP	501.37	16(100%)	30(0%)	True positive -W07E11.1	W07E11.1	W07E11.1	protein coding	W07E11.1	exon_X_10099841_10101102	13	NON SYNONYMOUS CODING	P/L	cCt/cTt	1181	0	6528
Alternative Workflow (Mutant 100%, NMSC 0%)
# Chromo	Position	Reference	Change	Change type	Quality	Mutant Reads	NMSC Reads	Comments (Manual Filtering)	Gene ID	Gene name	Bio type	Trancript ID	Exon ID	Exon Rank	Effect	old AA/new AA	Old codon/New codon	Codon Num(CDS)	Codon Degeneracy	CDS size
IV	16533645	T	A	SNP	NA	13(100%)	23,1(96%)	False positive - Reason unknown	Y51H4A.6	Y51H4A.6	protein coding	Y51H4A.6	exon_IV_16533628_16533788	1	NON SYNONYMOUS CODING	F/L	ttT/ttA	6	1	231
V	6175116	T	G	SNP	NA	8(100%)	2(100%)	False positive - Low quality and low number of reads in NMSC. Not called as a variant in NMSC. Thus, faileded to subtract.	W06H8.8	ttn-1	protein coding	W06H8.8g	exon_V_6171490_6183706	27	NON SYNONYMOUS CODING	K/Q	Aag/Cag	7335	0	55689
V	6175116	T	G	SNP	NA			False positive - (Isoform of W06H8.8)	W06H8.8	ttn-1	protein coding	W06H8.8e.1	exon_V_6171490_6183706	27	NON SYNONYMOUS CODING	K/Q	Aag/Cag	7335	0	55605
V	6175116	T	G	SNP	NA			False positive - (Isoform of W06H8.8)	W06H8.8	ttn-1	protein coding	W06H8.8e.2	exon_V_6171490_6183706	27	NON SYNONYMOUS CODING	K/Q	Aag/Cag	7335	0	55605
V	6175116	T	G	SNP	NA			False positive - (Isoform of W06H8.8)	W06H8.8	ttn-1	protein coding	W06H8.8d	exon_V_6171490_6180836	28	NON SYNONYMOUS CODING	K/Q	Aag/Cag	7315	0	31737
V	6175116	T	G	SNP	NA			False positive - (Isoform of W06H8.8)	W06H8.8	ttn-1	protein coding	W06H8.8f	exon_V_6171490_6183706	27	NON SYNONYMOUS CODING	K/Q	Aag/Cag	7335	0	55560
V	11120795	A	G	SNP	NA	22(100%)	34(100%)	False positive - Reason unknown	H19N07.4	mboa-2	protein coding	H19N07.4.2	exon_V_11120294_11121146	6	NON SYNONYMOUS CODING	F/L	Ttt/Ctt	289	0	1491
V	11120795	A	G	SNP	NA			False positive - (Isoform of H19N07.4)	H19N07.4	mboa-2	protein coding	H19N07.4.1	exon_V_11120294_11121146	6	NON SYNONYMOUS CODING	F/L	Ttt/Ctt	289	0	1491
X	9772792	C	T	SNP	NA	18(100%)	18(0%)	True positive - T09B9.4	T09B9.4	T09B9.4	protein coding	T09B9.4.2	exon_X_9772740_9772969	5	NON SYNONYMOUS CODING	M/I	atG/atA	399	0	1587
X	9772792	C	T					True positive - (Isoform of T09B9.4)	T09B9.4	T09B9.4	protein coding	T09B9.4.1	exon_X_9772740_9772969	5	NON SYNONYMOUS CODING	M/I	atG/atA	399	0	1587
X	10100259	C	T	SNP	NA	16(100%)	30(0%)	True positive - W07E11.1	W07E11.1	W07E11.1	protein coding	W07E11.1	exon_X_10099841_10101102	13	NON SYNONYMOUS CODING	P/L	cCt/cTt	1181	0	6528
Alternative Workflow (Mutant ≥90%, NMSC 0%)
# Chromo	Position	Reference	Change	Change type	Quality	Mutant Reads	NMSC Reads	Comments (Manual Filtering)	Gene ID	Gene name	Bio type	Trancript ID	Exon ID	Exon Rank	Effect	old AA/new AA	Old codon/New codon	Codon Num(CDS)	Codon Degeneracy	CDS size
IV	16533645	T	A	SNP	NA	13(100%)	23,1(96%)	False positive - Reason unknown	Y51H4A.6	Y51H4A.6	protein coding	Y51H4A.6	exon_IV_16533628_16533788	1	NON SYNONYMOUS CODING	F/L	ttT/ttA	6	1	231
V	6175116	T	G	SNP	NA	8(100%)	2(100%)	False positive - Low quality and low number of reads in NMSC. Not called as a variant in NMSC. Thus, faileded to subtract.	W06H8.8	ttn-1	protein coding	W06H8.8g	exon_V_6171490_6183706	27	NON SYNONYMOUS CODING	K/Q	Aag/Cag	7335	0	55689
V	6175116	T	G					False positive - (Isoform of W06H8.8)	W06H8.8	ttn-1	protein coding	W06H8.8e.1	exon_V_6171490_6183706	27	NON SYNONYMOUS CODING	K/Q	Aag/Cag	7335	0	55605
V	6175116	T	G					False positive - (Isoform of W06H8.8)	W06H8.8	ttn-1	protein coding	W06H8.8e.2	exon_V_6171490_6183706	27	NON SYNONYMOUS CODING	K/Q	Aag/Cag	7335	0	55605
V	6175116	T	G					False positive - (Isoform of W06H8.8)	W06H8.8	ttn-1	protein coding	W06H8.8d	exon_V_6171490_6180836	28	NON SYNONYMOUS CODING	K/Q	Aag/Cag	7315	0	31737
V	6175116	T	G					False positive - (Isoform of W06H8.8)	W06H8.8	ttn-1	protein coding	W06H8.8f	exon_V_6171490_6183706	27	NON SYNONYMOUS CODING	K/Q	Aag/Cag	7335	0	55560
V	11120795	A	G	SNP	NA	22(100%)	34(100%)	False positive - Reason unknown	H19N07.4	mboa-2	protein coding	H19N07.4.2	exon_V_11120294_11121146	6	NON SYNONYMOUS CODING	F/L	Ttt/Ctt	289	0	1491
V	11120795	A	G	SNP	NA			False positive - (Isoform of H19N07.4)	H19N07.4	mboa-2	protein coding	H19N07.4.1	exon_V_11120294_11121146	6	NON SYNONYMOUS CODING	F/L	Ttt/Ctt	289	0	1491
X	8716785	C	T	SNP	NA	21,2(91%)	31(0%)	True positive - F53A9.7	F53A9.7	F53A9.7	protein coding	F53A9.7	exon_X_8716482_8716947	1	NON SYNONYMOUS CODING	G/E	gGa/gAa	29	0	258
X	8821027	C	T	SNP	NA	34,2(94%)	45(0%)	True positive - R04E5.10	R04E5.10	ifd-1	protein coding	R04E5.10a	exon_X_8820946_8821056	10	NON SYNONYMOUS CODING	M/I	atG/atA	536	0	1728
X	9772792	C	T	SNP	NA	18(100%)	18(0%)	True positive - T09B9.4	T09B9.4	T09B9.4	protein coding	T09B9.4.2	exon_X_9772740_9772969	5	NON SYNONYMOUS CODING	M/I	atG/atA	399	0	1587
X	9772792	C	T	SNP	NA			True positive - (Isoform of T09B9.4)	T09B9.4	T09B9.4	protein coding	T09B9.4.1	exon_X_9772740_9772969	5	NON SYNONYMOUS CODING	M/I	atG/atA	399	0	1587
X	10100259	C	T	SNP	NA	16(100%)	30(0%)	True positive - W07E11.1	W07E11.1	W07E11.1	protein coding	W07E11.1	exon_X_10099841_10101102	13	NON SYNONYMOUS CODING	P/L	cCt/cTt	1181	0	6528
X	10779544	C	T	SNP	NA	14,1(93%)	28(0%)	True positive - T05A10.1	T05A10.1	sma-9	protein coding	T05A10.1l	exon_X_10779357_10779577	16	NON SYNONYMOUS CODING	P/S	Cct/Tct	1536	0	6522
X	10779544	C	T	SNP	NA			True positive - (Isoform of T05A10.1)	T05A10.1	sma-9	protein coding	T05A10.1m	exon_X_10779357_10779577	16	NON SYNONYMOUS CODING	P/S	Cct/Tct	1628	0	6699
X	10779544	C	T	SNP	NA			True positive - (Isoform of T05A10.1)	T05A10.1	sma-9	protein coding	T05A10.1j	exon_X_10779357_10779579	15	NON SYNONYMOUS CODING	P/S	Cct/Tct	1497	0	4530
X	10779544	C	T	SNP	NA			True positive - (Isoform of T05A10.1)	T05A10.1	sma-9	protein coding	T05A10.1a	exon_X_10779357_10779577	13	NON SYNONYMOUS CODING	P/S	Cct/Tct	1429	0	6201
X	10779544	C	T	SNP	NA			True positive - (Isoform of T05A10.1)	T05A10.1	sma-9	protein coding	T05A10.1f	exon_X_10779357_10779577	15	NON SYNONYMOUS CODING	P/S	Cct/Tct	1497	0	6147
X	10779544	C	T	SNP	NA			True positive - (Isoform of T05A10.1)	T05A10.1	sma-9	protein coding	T05A10.1g	exon_X_10779357_10779577	15	NON SYNONYMOUS CODING	P/S	Cct/Tct	1497	0	5667
X	10779544	C	T	SNP	NA			True positive - (Isoform of T05A10.1)	T05A10.1	sma-9	protein coding	T05A10.1h	exon_X_10779357_10779577	4	NON SYNONYMOUS CODING	P/S	Cct/Tct	145	0	1614
X	10779544	C	T	SNP	NA			True positive - (Isoform of T05A10.1)	T05A10.1	sma-9	protein coding	T05A10.1i	exon_X_10779357_10779577	15	NON SYNONYMOUS CODING	P/S	Cct/Tct	1497	0	5784
X	10779544	C	T	SNP	NA			True positive - (Isoform of T05A10.1)	T05A10.1	sma-9	protein coding	T05A10.1c	exon_X_10779357_10779577	12	NON SYNONYMOUS CODING	P/S	Cct/Tct	1055	0	5079
X	10779544	C	T	SNP	NA			True positive - (Isoform of T05A10.1)	T05A10.1	sma-9	protein coding	T05A10.1d	exon_X_10779357_10779577	15	NON SYNONYMOUS CODING	P/S	Cct/Tct	1497	0	6405
X	10779544	C	T	SNP	NA			True positive - (Isoform of T05A10.1)	T05A10.1	sma-9	protein coding	T05A10.1e	exon_X_10779357_10779577	15	NON SYNONYMOUS CODING	P/S	Cct/Tct	1497	0	6306
Alternative Workflow (Mutant 100%, NMSC ≤10%)
# Chromo	Position	Reference	Change	Change type	Quality	Mutant Reads	NMSC Reads	Comments (Manual Filtering)	Gene ID	Gene name	Bio type	Trancript ID	Exon ID	Exon Rank	Effect	old AA/new AA	Old codon/New codon	Codon Num(CDS)	Codon Degeneracy	CDS size
IV	16533645	T	A	SNP	0	13(100%)	23,1(96%)	False positive - Reason unknown	Y51H4A.6	Y51H4A.6	protein coding	Y51H4A.6	exon_IV_16533628_16533788	1	NON SYNONYMOUS CODING	F/L	ttT/ttA	6	1	231
V	6175116	T	G	SNP	0	8(100%)	2(100%)	False positive - Low quality and low number of reads in NMSC. Not called as a variant in NMSC. Thus, faileded to subtract.	W06H8.8	ttn-1	protein coding	W06H8.8g	exon_V_6171490_6183706	27	NON SYNONYMOUS CODING	K/Q	Aag/Cag	7335	0	55689
V	6175116	T	G	SNP	0			False positive - (Isoform of W06H8.8)	W06H8.8	ttn-1	protein coding	W06H8.8e.1	exon_V_6171490_6183706	27	NON SYNONYMOUS CODING	K/Q	Aag/Cag	7335	0	55605
V	6175116	T	G	SNP	0			False positive - (Isoform of W06H8.8)	W06H8.8	ttn-1	protein coding	W06H8.8e.2	exon_V_6171490_6183706	27	NON SYNONYMOUS CODING	K/Q	Aag/Cag	7335	0	55605
V	6175116	T	G	SNP	0			False positive - (Isoform of W06H8.8)	W06H8.8	ttn-1	protein coding	W06H8.8d	exon_V_6171490_6180836	28	NON SYNONYMOUS CODING	K/Q	Aag/Cag	7315	0	31737
V	6175116	T	G	SNP	0			False positive - (Isoform of W06H8.8)	W06H8.8	ttn-1	protein coding	W06H8.8f	exon_V_6171490_6183706	27	NON SYNONYMOUS CODING	K/Q	Aag/Cag	7335	0	55560
V	11120795	A	G	SNP	0	22(100%)	34(100%)	False positive - Reason unknown	H19N07.4	mboa-2	protein coding	H19N07.4.2	exon_V_11120294_11121146	6	NON SYNONYMOUS CODING	F/L	Ttt/Ctt	289	0	1491
V	11120795	A	G	SNP	0			False positive - (Isoform of H19N07.4)	H19N07.4	mboa-2	protein coding	H19N07.4.1	exon_V_11120294_11121146	6	NON SYNONYMOUS CODING	F/L	Ttt/Ctt	289	0	1491
X	9772792	C	T	SNP	0	18(100%)	18(0%)	True positive - T09B9.4	T09B9.4	T09B9.4	protein coding	T09B9.4.2	exon_X_9772740_9772969	5	NON SYNONYMOUS CODING	M/I	atG/atA	399	0	1587
X	9772792	C	T					True positive - (Isoform of T09B9.4)	T09B9.4	T09B9.4	protein coding	T09B9.4.1	exon_X_9772740_9772969	5	NON SYNONYMOUS CODING	M/I	atG/atA	399	0	1587
X	10100259	C	T	SNP	0	16(100%)	30(0%)	True positive	W07E11.1	W07E11.1	protein coding	W07E11.1	exon_X_10099841_10101102	13	NON SYNONYMOUS CODING	P/L	cCt/cTt	1181	0	6528
Alternative Workflow (Mutant ≥90%, NMSC ≤10%)
# Chromo	Position	Reference	Change	Change type	Quality	Mutant Reads	NMSC Reads	Comments (Manual Filtering)	Gene ID	Gene name	Bio type	Trancript ID	Exon ID	Exon Rank	Effect	old AA/new AA	Old codon/New codon	Codon Num(CDS)	Codon Degeneracy	CDS size
IV	16533645	T	A	SNP	0	13(100%)	23,1(96%)	False positive - Reason unknown	Y51H4A.6	Y51H4A.6	protein coding	Y51H4A.6	exon_IV_16533628_16533788	1	NON SYNONYMOUS CODING	F/L	ttT/ttA	6	1	231
V	6175116	T	G	SNP	0	8(100%)	2(100%)	False positive - Low quality and low number of reads in NMSC. Not called as a variant in NMSC. Thus, faileded to subtract.	W06H8.8	ttn-1	protein coding	W06H8.8g	exon_V_6171490_6183706	27	NON SYNONYMOUS CODING	K/Q	Aag/Cag	7335	0	55689
V	6175116	T	G					False positive - (Isoform of W06H8.8)	W06H8.8	ttn-1	protein coding	W06H8.8e.1	exon_V_6171490_6183706	27	NON SYNONYMOUS CODING	K/Q	Aag/Cag	7335	0	55605
V	6175116	T	G					False positive - (Isoform of W06H8.8)	W06H8.8	ttn-1	protein coding	W06H8.8e.2	exon_V_6171490_6183706	27	NON SYNONYMOUS CODING	K/Q	Aag/Cag	7335	0	55605
V	6175116	T	G					False positive - (Isoform of W06H8.8)	W06H8.8	ttn-1	protein coding	W06H8.8d	exon_V_6171490_6180836	28	NON SYNONYMOUS CODING	K/Q	Aag/Cag	7315	0	31737
V	6175116	T	G					False positive - (Isoform of W06H8.8)	W06H8.8	ttn-1	protein coding	W06H8.8f	exon_V_6171490_6183706	27	NON SYNONYMOUS CODING	K/Q	Aag/Cag	7335	0	55560
V	11120795	A	G	SNP	0	22(100%)	34(100%)	False positive - Reason unknown	H19N07.4	mboa-2	protein coding	H19N07.4.2	exon_V_11120294_11121146	6	NON SYNONYMOUS CODING	F/L	Ttt/Ctt	289	0	1491
V	11120795	A	G					False positive - (Isoform of H19N07.4)	H19N07.4	mboa-2	protein coding	H19N07.4.1	exon_V_11120294_11121146	6	NON SYNONYMOUS CODING	F/L	Ttt/Ctt	289	0	1491
X	8716785	C	T	SNP	0	21,2(91%)	31(0%)	True positive - F53A9.7	F53A9.7	F53A9.7	protein coding	F53A9.7	exon_X_8716482_8716947	1	NON SYNONYMOUS CODING	G/E	gGa/gAa	29	0	258
X	8821027	C	T	SNP	0	34,2(94%)	45(0%)	True positive - R04E5.10	R04E5.10	ifd-1	protein coding	R04E5.10a	exon_X_8820946_8821056	10	NON SYNONYMOUS CODING	M/I	atG/atA	536	0	1728
X	9772792	C	T	SNP	0	18(100%)	18(0%)	True positive - T09B9.4	T09B9.4	T09B9.4	protein coding	T09B9.4.2	exon_X_9772740_9772969	5	NON SYNONYMOUS CODING	M/I	atG/atA	399	0	1587
X	9772792	C	T	SNP	0			True positive - (Isoform of T09B9.4)	T09B9.4	T09B9.4	protein coding	T09B9.4.1	exon_X_9772740_9772969	5	NON SYNONYMOUS CODING	M/I	atG/atA	399	0	1587
X	10100259	C	T	SNP	0	16(100%)	30(0%)	True positive - W07E11.1	W07E11.1	W07E11.1	protein coding	W07E11.1	exon_X_10099841_10101102	13	NON SYNONYMOUS CODING	P/L	cCt/cTt	1181	0	6528
X	10779544	C	T	SNP	0	14,1(93%)	28(0%)	True positive - T05A10.1	T05A10.1	sma-9	protein coding	T05A10.1l	exon_X_10779357_10779577	16	NON SYNONYMOUS CODING	P/S	Cct/Tct	1536	0	6522
X	10779544	C	T					True positive - (Isoform of T05A10.1)	T05A10.1	sma-9	protein coding	T05A10.1m	exon_X_10779357_10779577	16	NON SYNONYMOUS CODING	P/S	Cct/Tct	1628	0	6699
X	10779544	C	T					True positive - (Isoform of T05A10.1)	T05A10.1	sma-9	protein coding	T05A10.1j	exon_X_10779357_10779579	15	NON SYNONYMOUS CODING	P/S	Cct/Tct	1497	0	4530
X	10779544	C	T					True positive - (Isoform of T05A10.1)	T05A10.1	sma-9	protein coding	T05A10.1a	exon_X_10779357_10779577	13	NON SYNONYMOUS CODING	P/S	Cct/Tct	1429	0	6201
X	10779544	C	T					True positive - (Isoform of T05A10.1)	T05A10.1	sma-9	protein coding	T05A10.1f	exon_X_10779357_10779577	15	NON SYNONYMOUS CODING	P/S	Cct/Tct	1497	0	6147
X	10779544	C	T					True positive - (Isoform of T05A10.1)	T05A10.1	sma-9	protein coding	T05A10.1g	exon_X_10779357_10779577	15	NON SYNONYMOUS CODING	P/S	Cct/Tct	1497	0	5667
X	10779544	C	T					True positive - (Isoform of T05A10.1)	T05A10.1	sma-9	protein coding	T05A10.1h	exon_X_10779357_10779577	4	NON SYNONYMOUS CODING	P/S	Cct/Tct	145	0	1614
X	10779544	C	T					True positive - (Isoform of T05A10.1)	T05A10.1	sma-9	protein coding	T05A10.1i	exon_X_10779357_10779577	15	NON SYNONYMOUS CODING	P/S	Cct/Tct	1497	0	5784
X	10779544	C	T					True positive - (Isoform of T05A10.1)	T05A10.1	sma-9	protein coding	T05A10.1c	exon_X_10779357_10779577	12	NON SYNONYMOUS CODING	P/S	Cct/Tct	1055	0	5079
X	10779544	C	T					True positive - (Isoform of T05A10.1)	T05A10.1	sma-9	protein coding	T05A10.1d	exon_X_10779357_10779577	15	NON SYNONYMOUS CODING	P/S	Cct/Tct	1497	0	6405
X	10779544	C	T					True positive - (Isoform of T05A10.1)	T05A10.1	sma-9	protein coding	T05A10.1e	exon_X_10779357_10779577	15	NON SYNONYMOUS CODING	P/S	Cct/Tct	1497	0	6306
For Mutant Reads, the leftmost number indicates number of reads that were variant. Numbers followed by a comma indicate the number of reads that were wild type. Numbers in parentheses indicate the percentage of variant reads.
For Non Mutant Sibling Comparator (NMSC) Reads, the leftmost number indicates number of reads that were wild type. Numbers followed by a comma indicate the number of reads that were variant. Numbers in parentheses indicate the percentage of wild-type reads.
Isoforms are shaded in gray

### Sheet: WY1211
Standard workflow (Mutant 100%, NMSC 0%)
# Chromo	Position	Reference	Change	Change type	Quality	Mutant Reads	NMSC Reads	Comments (Manual Filtering)	Gene ID	Gene name	Bio type	Trancript ID	Exon ID	Exon Rank	Effect	old AA/new AA	Old codon/New codon	Codon Num(CDS)	Codon Degeneracy	CDS size
II	6736497	A	C	SNP	331.83	10(100%)	19,1(95%) & 3 Deltion Reads	False positive - Failed to call the variant in NMSC. Presence of Deletion reads may be the reason.	T14B4.2	T14B4.2	protein coding	T14B4.2	exon_II_6736431_6736523	2	NON SYNONYMOUS CODING	K/Q	Aag/Cag	95	0	420
III	4962042	G	A	SNP	416.59	13(100%)	36(0%)	True positive - C27F2.9	C27F2.9	C27F2.9	protein coding	C27F2.9	exon_III_4961774_4962070	6	NON SYNONYMOUS CODING	R/C	Cgc/Tgc	220	0	783
III	5452501	G	A	SNP	336.6	11(100%)	24(0%)	True positive - F48E8.5	F48E8.5	paa-1	protein coding	F48E8.5.1	exon_III_5452440_5452519	5	NON SYNONYMOUS CODING	G/E	gGa/gAa	550	0	1773
III	5452501	G	A					True positive - (Isoform of F48E8.5)	F48E8.5	paa-1	protein coding	F48E8.5.2	exon_III_5452440_5452519	4	NON SYNONYMOUS CODING	G/E	gGa/gAa	550	0	1773
III	5452501	G	A					True positive - (Isoform of F48E8.5)	F48E8.5	paa-1	protein coding	F48E8.5.3	exon_III_5452440_5452519	4	NON SYNONYMOUS CODING	G/E	gGa/gAa	550	0	1773
IV	7596298	A	C	SNP	80.96	9(100%)	25(100%)	False positive - Low quality reads in NMSC. Not called as a variant in NMSC. Thus, failed to subtract.	Y2C2A.1	tag-80	protein coding	Y2C2A.1	exon_IV_7590662_7596463	2	NON SYNONYMOUS CODING	T/P	Act/Cct	1902	0	14703
For Mutant Reads, the leftmost number indicates number of reads that were variant. Numbers followed by a comma indicate the number of reads that were wild type. Numbers in parentheses indicate the percentage of variant reads.
For Non Mutant Sibling Comparator (NMSC) Reads, the leftmost number indicates number of reads that were wild type. Numbers followed by a comma indicate the number of reads that were variant. Numbers in parentheses indicate the percentage of wild-type reads.
Isoforms are shaded in gray

### Sheet: WY1217
Standard workflow (Mutant 100%, NMSC 0%)
# Chromo	Position	Reference	Change	Change type	Quality	Mutant Reads	NMSC Reads	Comments	Gene ID	Gene name	Bio type	Trancript ID	Exon ID	Exon Rank	Effect	old AA/new AA	Old codon/New codon	Codon Num(CDS)	Codon Degeneracy	CDS size
I	4765803	G	T	SNP	58.3	4,2(67%)	1,5(17%)	False positive - Low quality and low number of reads in NMSC. Not called as a variant in NMSC. Thus, failed to subtract.	M04F3.2	M04F3.2	protein coding	M04F3.2	exon_I_4765755_4765845	1	STOP GAINED	E/*	Gaa/Taa	17	0	474
I	4765811	C	G	SNP	58.3	4,2(67%)	1,5(17%)	False positive - Low quality and low number of reads in NMSC. Not called as a variant in NMSC. Thus, failed to subtract.	M04F3.2	M04F3.2	protein coding	M04F3.2	exon_I_4765755_4765845	1	NON SYNONYMOUS CODING	C/W	tgC/tgG	19	1	474
I	7781348	C	G	SNP	101.73	6(100%)	1,6(14%)	False positive - Low quality and low number of reads in NMSC. Not called as a variant in NMSC. Thus, failed to subtract.	VH15N14R.1	VH15N14R.1	protein coding	VH15N14R.1	exon_I_7781277_7781650	4	NON SYNONYMOUS CODING	G/R	Gga/Cga	191	0	699
II	6736497	A	C	SNP	459.41	24(100%)	21,1(95%), 2 Deletion Reads	False positive - Failed to call the variant in NMSC. Presence of Deletion reads may be the reason.	T14B4.2	T14B4.2	protein coding	T14B4.2	exon_II_6736431_6736523	2	NON SYNONYMOUS CODING	K/Q	Aag/Cag	95	0	420
III	5953909	G	T	SNP	414.56	20(100%)	18(100%), 3 Deletion Reads	False positive - Failed to call the variant in NMSC. Presence of Deletio reads nmay be the reason.	F25B5.7	psf-1	protein coding	F25B5.7a	exon_III_5953820_5954347	6	NON SYNONYMOUS CODING	P/Q	cCa/cAa	502	0	1689
III	5953909	G	T	SNP	414.56			False positive - (Isoform of F25B5.7)	F25B5.7	psf-1	protein coding	F25B5.7c	exon_III_5953820_5954347	6	NON SYNONYMOUS CODING	P/Q	cCa/cAa	222	0	849
V	17490450	C	T	SNP	58.3	4(100%)	0 Reads	False positive - No sequence reads in NMSC. So variant is not called. Thus, failed to subtract)	K03D7.8	K03D7.8	protein coding	K03D7.8	exon_V_17490352_17490910	2	NON SYNONYMOUS CODING	R/H	cGc/cAc	271	0	1227
V	17490451	G	C	SNP	58.3			False positive - (Isoform of K03D7.8)	K03D7.8	K03D7.8	protein coding	K03D7.8	exon_V_17490352_17490910	2	NON SYNONYMOUS CODING	R/G	Cgc/Ggc	271	0	1227
X	17191744	NA	NA	Deletion	1522.08	24(100%) 5bp Deletion	36-40 Reads (0%)	True positive - B0302.1	B0302.1	kin-25	protein coding	B0302.1a.2	exon_X_17190770_17192009	13	FRAME SHIFT: B0302.1a.2					3714
X	17191744	NA	NA					True positive - (Isoform of B0302.1)	B0302.1	kin-25	protein coding	B0302.1a.1	exon_X_17190770_17192009	13	FRAME SHIFT: B0302.1a.1					3714
X	17191744	NA	NA					True positive - (Isoform of B0302.1)	B0302.1	kin-25	protein coding	B0302.1b	exon_X_17190770_17192009	10	FRAME SHIFT: B0302.1b					3393
For Mutant Reads, the leftmost number indicates number of reads that were variant. Numbers followed by a comma indicate the number of reads that were wild type. Numbers in parentheses indicate the percentage of variant reads.
For Non Mutant Sibling Comparator (NMSC) Reads, the leftmost number indicates number of reads that were wild type. Numbers followed by a comma indicate the number of reads that were variant. Numbers in parentheses indicate the percentage of wild-type reads.
Isoforms are shaded in gray
